# Dissecting the collateral damage of antibiotics on gut microbes

**DOI:** 10.1101/2020.01.09.893560

**Authors:** Lisa Maier, Camille V. Goemans, Mihaela Pruteanu, Jakob Wirbel, Michael Kuhn, Elisabetta Cacace, Tisya Banerjee, Exene Erin Anderson, Alessio Milanese, Ulrike Löber, Sofia K. Forslund, Kiran Raosaheb Patil, Georg Zeller, Peer Bork, Athanasios Typas

## Abstract

Antibiotics are used for fighting pathogens, but also target our commensal bacteria as a side effect, disturbing the gut microbiota composition and causing dysbiosis and disease^1-3^. Despite this well-known collateral damage, the activity spectrum of the different antibiotic classes on gut bacteria remains poorly characterized. Having monitored the activities of >1,000 marketed drugs on 38 representative species of the healthy human gut microbiome^4^, we here characterize further the 144 antibiotics therein, representing all major classes. We determined >800 Minimal Inhibitory Concentrations (MICs) and extended the antibiotic profiling to 10 additional species to validate these results and link to available data on antibiotic breakpoints for gut microbes. Antibiotic classes exhibited distinct inhibition spectra, including generation-dependent effects by quinolones and phylogeny-independence by β-lactams. Macrolides and tetracyclines, two prototypic classes of bacteriostatic protein synthesis inhibitors, inhibited almost all commensals tested. We established that both kill different subsets of prevalent commensal bacteria, and cause cell lysis in specific cases. This species-specific activity challenges the long-standing divide of antibiotics into bactericidal and bacteriostatic, and provides a possible explanation for the strong impact of macrolides on the gut microbiota composition in animals^5-8^ and humans^9-11^. To mitigate the collateral damage of macrolides and tetracyclines on gut commensals, we exploited the fact that drug combinations have species-specific outcomes in bacteria^12^ and sought marketed drugs, which could antagonize the activity of these antibiotics in abundant gut commensal species. By screening >1,000 drugs, we identified several such antidotes capable of protecting gut species from these antibiotics without compromising their activity against relevant pathogens. Altogether, this study broadens our understanding of antibiotic action on gut commensals, uncovers a previously unappreciated and broad bactericidal effect of prototypical bacteriostatic antibiotics on gut bacteria, and opens avenues for preventing the collateral damage caused by antibiotics on human gut commensals.
