## Supplementary Tables 1 to 5 for "Dissecting the collateral damage of antibiotics on gut microbes"

### Sheet: S1. AB annotation
prestwick_ID	chemical_name	ATC_codes	target_species	screen_conc	target	general_target	EUCAST_class	EUCAST_subgroup	more_info
Prestw-10	Sulfaguanidine	A07AB03	bacteria	4.2849	Folate	Folate	Sulfonamide		NA
Prestw-1000	Lymecycline	J01AA04	bacteria	12.0527	Protein Synthesis	Protein synthesis	Tetracyclines		NA
Prestw-1009	Pivampicillin	J01CA02	bacteria	9.27094	Cell wall	Cell wall	beta-lactams	Penicillins	Extended spectrum
Prestw-1010	Talampicillin hydrochloride	J01CA15	bacteria	9.63042	Cell wall	Cell wall	beta-lactams	Penicillins	Extended spectrum
Prestw-1011	Flucloxacillin sodium	J01CF05	bacteria	9.07744	Cell wall	Cell wall	beta-lactams	Penicillins	Beta-lactamase resistant
Prestw-1028	Benzathine benzylpenicillin	J01CE08	bacteria	6.6878	Cell wall	Cell wall	beta-lactams	Penicillins	Beta-lactamase sensitive
Prestw-1053	Pivmecillinam hydrochloride	J01CA08	bacteria	8.79138	Cell wall	Cell wall	beta-lactams	Penicillins	Extended spectrum
Prestw-1067	Ticarcillin sodium	J01CA13	bacteria	7.68855	Cell wall	Cell wall	beta-lactams	Penicillins	Extended spectrum
Prestw-1078	Benzylpenicillin sodium	J01CE01 S01AA14	bacteria	6.6878	Cell wall	Cell wall	beta-lactams	Penicillins	Beta-lactamase sensitive
Prestw-1202	4-aminosalicylic acid	J04AA01 J04AA02	bacteria	3.06271	Unknown	Others	Miscellaneous agents	Others	Antimycobacterial
Prestw-25	Thiamphenicol	J01BA02	bacteria	7.12444	Protein Synthesis	Protein synthesis	Miscellaneous agents	Amphenicol	NA
Prestw-1106	Meropenem	J01DH02	bacteria	7.66925	Cell wall	Cell wall	beta-lactams	Carbapenems	NA
Prestw-31	Chloramphenicol	D06AX02 D10AF03 J01BA01 S01AA01 G01AA05 S02AA01 S03AA08	bacteria	6.46259	Protein Synthesis	Protein synthesis	Miscellaneous agents	Amphenicol	NA
Prestw-1315	Clavulanate potassium salt	J01CR	bacteria	3.98322	Cell wall	Cell wall	Miscellaneous agents	Others	NA
Prestw-1118	Cefepime hydrochloride	J01DE01	bacteria	9.61122	Cell wall	Cell wall	beta-lactams	Cephalosporins	4th generation
Prestw-1120	Nadifloxacin	J01MA	bacteria	7.20759	DNA gyrase	DNA	(Fluoro-)quinolones	2nd generation	2nd generation
Prestw-113	Ciprofloxacin hydrochloride monohydrate	J01MA02 S01AX13 S02AA15 S03AA07	bacteria	6.62683	DNA gyrase	DNA	(Fluoro-)quinolones	2nd generation	2nd generation
Prestw-114	Ampicillin trihydrate	J01CA01 S01AA19	bacteria	6.96794	Cell wall	Cell wall	beta-lactams	Penicillins	Extended spectrum
Prestw-1345	Sulbactam	J01CG01	bacteria	4.66483	Cell wall	Cell wall	Miscellaneous agents	Others	NA
Prestw-1349	Tazobactam	J01CG02	bacteria	6.00582	Cell wall	Cell wall	Miscellaneous agents	Others	NA
Prestw-1234	Azithromycin	J01FA10 S01AA26	bacteria	14.9797	Protein Synthesis	Protein synthesis	Macrolides, lincosamides and streptogramins	Macrolide	NA
Prestw-1263	Cefdinir	J01DD15	bacteria	7.90827	Cell wall	Cell wall	beta-lactams	Cephalosporins	3rd generation
Prestw-1265	Gatifloxacin	J01MA16 S01AX21	bacteria	7.50788	DNA gyrase	DNA	(Fluoro-)quinolones	4th generation	4th generation
Prestw-161	Isoniazid	J04AC01	bacteria	2.74279	Mycolic acid layer	Cell wall	Miscellaneous agents	Others	Antimycobacterial
Prestw-1303	Pefloxacine	J01MA03	bacteria	6.66715	DNA gyrase	DNA	(Fluoro-)quinolones	2nd generation	2nd generation
Prestw-164	Ornidazole	J01XD03 P01AB03 G01AF06	bacteria	4.39251	DNA synthesis	DNA	Miscellaneous agents	Imidazole	NA
Prestw-766	Tinidazole	J01XD02 P01AB02	bacteria	4.94543	DNA synthesis	DNA	Miscellaneous agents	Imidazole	NA
Prestw-1338	Rufloxacin	J01MA10	bacteria	7.26813	DNA gyrase	DNA	(Fluoro-)quinolones	2nd generation	2nd generation
Prestw-1339	Sarafloxacin	J01MA	bacteria	7.70728	DNA gyrase	DNA	(Fluoro-)quinolones	2nd generation	2nd generation
Prestw-1343	Sparfloxacin	J01MA09	bacteria	7.848	DNA gyrase	DNA	(Fluoro-)quinolones	3rd generation	3rd generation
Prestw-81	Metronidazole	D06BX01 J01XD01 P01AB01 A01AB17 G01AF01	bacteria	3.42308	DNA synthesis	DNA	Miscellaneous agents	Imidazole	NA
Prestw-1086	D-cycloserine	J04AB01	bacteria	2.04184	Cell wall	Cell wall	Miscellaneous agents	Others	NA
Prestw-137	Clindamycin hydrochloride	D10AF01 J01FF01 G01AA10	bacteria	8.49966	Protein Synthesis	Protein synthesis	Macrolides, lincosamides and streptogramins	Lincosamide	NA
Prestw-1378	Clarithromycin	J01FA09	bacteria	14.9591	Protein Synthesis	Protein synthesis	Macrolides, lincosamides and streptogramins	Macrolide	NA
Prestw-1379	Clinafloxacin	J01MA	bacteria	7.31573	DNA gyrase	DNA	(Fluoro-)quinolones	4th generation	4th generation
Prestw-139	Cefotaxime sodium salt	J01DD01	bacteria	9.08915	Cell wall	Cell wall	beta-lactams	Cephalosporins	3rd generation
Prestw-1399	Doxycycline hydrochloride	J01AA02 A01AB22	bacteria	8.86853	Protein Synthesis	Protein synthesis	Tetracyclines		NA
Prestw-14	Sulfacetamide sodic hydrate	S01AB04	bacteria	4.28483	Folate	Folate	Sulfonamide		NA
Prestw-140	Tetracycline hydrochloride	D06AA04 J01AA07 S01AA09 A01AB13 S02AA08 S03AA02	bacteria	8.86853	Protein Synthesis	Protein synthesis	Tetracyclines		NA
Prestw-1401	Enoxacin	J01MA04	bacteria	6.40638	DNA gyrase	DNA	(Fluoro-)quinolones	2nd generation	2nd generation
Prestw-1414	Fleroxacin	J01MA08	bacteria	7.38677	DNA gyrase	DNA	(Fluoro-)quinolones	2nd generation	2nd generation
Prestw-1429	Linezolid	J01XX08	bacteria	6.74692	Protein Synthesis	Protein synthesis	Oxazolidinone		NA
Prestw-1431	Loracarbef	J01DC08	bacteria	6.99538	Cell wall	Cell wall	beta-lactams	Cephalosporins	2nd generation
Prestw-1446	Moxifloxacin	J01MA14 S01AX22	bacteria	8.02863	DNA gyrase	DNA	(Fluoro-)quinolones	4th generation	4th generation
Prestw-1447	Nalidixic acid sodium salt	J01MB02	bacteria	4.64471	DNA gyrase	DNA	(Fluoro-)quinolones	1st generation	1st generation
Prestw-145	Chlortetracycline hydrochloride	D06AA02 J01AA03 S01AA02 A01AB21	bacteria	9.55743	Protein Synthesis	Protein synthesis	Tetracyclines		NA
Prestw-1464	Tosufloxacin hydrochloride	J01MA	bacteria	8.08685	DNA gyrase	DNA	(Fluoro-)quinolones	3rd generation	3rd generation
Prestw-1474	Chloroxine	D06AX J01XX D01AE D11AC30	bacteria	4.28096	Multiple	Others	(Fluoro-)quinolones	NA	NA
Prestw-1475	Oxacillin sodium	J01CF04	bacteria	8.00857	Cell wall	Cell wall	beta-lactams	Penicillins	Beta-lactamase resistant
Prestw-1089	(S)-(-)-Cycloserine	J04AB01	bacteria	2.04184	Cell wall	Cell wall	Miscellaneous agents	Others	NA
Prestw-151	Erythromycin	D10AF02 J01FA01 S01AA17	bacteria	14.6785	Protein Synthesis	Protein synthesis	Macrolides, lincosamides and streptogramins	Macrolide	NA
Prestw-154	Josamycin	J01FA07	bacteria	16.5599	Protein Synthesis	Protein synthesis	Macrolides, lincosamides and streptogramins	Macrolide	NA
Prestw-158	Neomycin sulfate	D06AX04 J01GB05 R02AB01 S01AA03 S01AA07 A01AB08 D09AA01 A07AA01 B05CA09 R01AX08 S02AA07 S03AA01	bacteria	12.2929	Protein Synthesis	Protein synthesis	Aminoglycosides		NA
Prestw-159	Dihydrostreptomycin sulfate	S01AA15	bacteria	11.6718	Protein Synthesis	Protein synthesis	Aminoglycosides		NA
Prestw-16	Sulfathiazole	J01EB07 D06BA02	bacteria	5.10633	Folate	Folate	Sulfonamide		NA
Prestw-160	Gentamicine sulfate	J01GB03	bacteria	9.55191	Protein Synthesis	Protein synthesis	Aminoglycosides		NA
Prestw-168	Nitrofurantoin	J01XE01	bacteria	4.76314	Multiple	Others	Miscellaneous agents	Nitrofuran	NA
Prestw-555	Nifuroxazide	A07AX03	bacteria	5.50434	Multiple	Others	Miscellaneous agents	Nitrofuran	NA
Prestw-166	Mafenide hydrochloride	D06BA03	bacteria	3.72463	Folate	Folate	Sulfonamide		NA
Prestw-808	Furazolidone	G01AX06	bacteria	4.50317	Multiple	Others	Miscellaneous agents	Nitrofuran	NA
Prestw-177	Sulfamethoxazole	J01EC01	bacteria	5.06555	Folate	Folate	Sulfonamide		NA
Prestw-185	Aztreonam	J01DF01	bacteria	8.70866	Cell wall	Cell wall	beta-lactams	Monobactams	NA
Prestw-186	Cloxacillin sodium salt	J01CF02	bacteria	8.69747	Cell wall	Cell wall	beta-lactams	Penicillins	Beta-lactamase resistant
Prestw-193	Oxolinic acid	J01MB05	bacteria	5.2246	DNA gyrase	DNA	(Fluoro-)quinolones	1st generation	1st generation
Prestw-204	Flumequine	J01MB07	bacteria	5.22497	DNA gyrase	DNA	(Fluoro-)quinolones	1st generation	1st generation
Prestw-28	Ethambutol dihydrochloride	J04AK02	bacteria	4.0862	Arabinogalactan Layer	Cell wall	Miscellaneous agents	Others	Antimycobacterial
Prestw-21	Sulfaphenazole	J01ED08 S01AB05	bacteria	6.28725	Folate	Folate	Sulfonamide		NA
Prestw-221	Norfloxacin	J01MA06 S01AX12	bacteria	6.38662	DNA gyrase	DNA	(Fluoro-)quinolones	2nd generation	2nd generation
Prestw-23	Sulfadiazine	J01EC02	bacteria	5.00554	Folate	Folate	Sulfonamide		NA
Prestw-237	Ofloxacin	J01MA01 J01MA12 S01AX11 S01AX19 S02AA16	bacteria	7.22735	DNA gyrase	DNA	(Fluoro-)quinolones	2nd generation	2nd generation
Prestw-238	Lomefloxacin hydrochloride	J01MA07 S01AX17	bacteria	7.02696	DNA gyrase	DNA	(Fluoro-)quinolones	2nd generation	2nd generation
Prestw-514	Pyrazinamide	J04AK01	bacteria	2.46225	Unknown	Others	Miscellaneous agents	Others	Antimycobacterial
Prestw-376	Clofazimine	J04BA01	bacteria	9.46793	DNA synthesis	DNA	Miscellaneous agents	Others	Antimycobacterial
Prestw-302	Lincomycin hydrochloride	J01FF02	bacteria	8.13075	Protein Synthesis	Protein synthesis	Macrolides, lincosamides and streptogramins	Lincosamide	NA
Prestw-307	Oxytetracycline dihydrate	D06AA03 J01AA06 S01AA04 G01AA07	bacteria	9.20868	Protein Synthesis	Protein synthesis	Tetracyclines		NA
Prestw-1282	Methenamine	J01XX05	bacteria	2.80373	Unknown	Others	Miscellaneous agents	Others	NA
Prestw-315	Minocycline hydrochloride	J01AA08 A01AB23	bacteria	9.12937	Protein Synthesis	Protein synthesis	Tetracyclines		NA
Prestw-321	Streptomycin sulfate	J01GA01 A07AA04	bacteria	11.6315	Protein Synthesis	Protein synthesis	Aminoglycosides		NA
Prestw-327	Cefoperazone dihydrate	J01DD12	bacteria	12.8932	Cell wall	Cell wall	beta-lactams	Cephalosporins	3rd generation
Prestw-334	Sulfisoxazole	J01EB05 S01AB02	bacteria	5.34608	Folate	Folate	Sulfonamide		NA
Prestw-486	Colistin sulfate	J01XB01 A07AA10	bacteria	23.3892	LPS	Cell wall	Miscellaneous agents	Others	NA
Prestw-357	Amoxicillin	J01CA04	bacteria	7.30808	Cell wall	Cell wall	beta-lactams	Penicillins	Extended spectrum
Prestw-36	Troleandomycin	J01FA08	bacteria	16.2794	Protein Synthesis	Protein synthesis	Macrolides, lincosamides and streptogramins	Macrolide	NA
Prestw-1109	Rifabutin	J04AB04	bacteria	16.9401	RNA polymerase	DNA	Miscellaneous agents	Rifamycin	Antimycobacterial
Prestw-1157	Rifapentine	J04AB05	bacteria	17.5406	RNA polymerase	DNA	Miscellaneous agents	Rifamycin	Antimycobacterial
Prestw-394	Kanamycin A sulfate	J01GB04 S01AA24 A07AA08	bacteria	9.68997	Protein Synthesis	Protein synthesis	Aminoglycosides		NA
Prestw-395	Amikacin hydrate	D06AX12 J01GB06 S01AA21	bacteria	11.7121	Protein Synthesis	Protein synthesis	Aminoglycosides		NA
Prestw-416	Bacampicillin hydrochloride	J01CA06	bacteria	9.3104	Cell wall	Cell wall	beta-lactams	Penicillins	Extended spectrum
Prestw-424	Cephalosporanic acid, 7-amino	J01DB	bacteria	5.44555	Cell wall	Cell wall	beta-lactams	Cephalosporins	NA
Prestw-434	Cefadroxil	J01DB05	bacteria	7.26777	Cell wall	Cell wall	beta-lactams	Cephalosporins	1st generation
Prestw-450	Dicloxacillin sodium salt hydrate	J01CF01	bacteria	9.38637	Cell wall	Cell wall	beta-lactams	Penicillins	Beta-lactamase resistant
Prestw-456	Meclocycline sulfosalicylate	D10AF04	bacteria	9.53727	Protein Synthesis	Protein synthesis	Tetracyclines		NA
Prestw-462	Cefixime	J01DD08	bacteria	9.06899	Cell wall	Cell wall	beta-lactams	Cephalosporins	3rd generation
Prestw-470	Ceforanide	J01DC11	bacteria	10.3911	Cell wall	Cell wall	beta-lactams	Cephalosporins	2nd generation
Prestw-473	Cefotetan	J01DC05	bacteria	11.5124	Cell wall	Cell wall	beta-lactams	Cephalosporins	2nd generation
Prestw-482	Cefotiam hydrochloride	J01DC07	bacteria	10.5126	Cell wall	Cell wall	beta-lactams	Cephalosporins	2nd generation
Prestw-485	Cefaclor hydrate	J01DC04	bacteria	7.35615	Cell wall	Cell wall	beta-lactams	Cephalosporins	2nd generation
Prestw-1478	Rifaximin	D06AX11 A07AA11	bacteria	15.7176	RNA polymerase	DNA	Miscellaneous agents	Rifamycin	Antimycobacterial
Prestw-489	Ceftazidime pentahydrate	J01DD02	bacteria	10.9315	Cell wall	Cell wall	beta-lactams	Cephalosporins	3rd generation
Prestw-497	Vancomycin hydrochloride	J01XA01 A07AA09	bacteria	28.9851	Cell wall	Cell wall	Glycopeptides and lipoglycopeptides		NA
Prestw-506	Sisomicin sulfate	J01GB08	bacteria	8.95053	Protein Synthesis	Protein synthesis	Aminoglycosides		NA
Prestw-525	Rifampicin	J04AB02	bacteria	16.4588	RNA polymerase	DNA	Miscellaneous agents	Rifamycin	Antimycobacterial
Prestw-519	Imipenem	J01DH51	bacteria	5.98692	Cell wall	Cell wall	beta-lactams	Carbapenems	NA
Prestw-390	Fusidic acid sodium salt	D06AX01 J01XC01 S01AA13 D09AA02	bacteria	10.3342	Protein Synthesis	Protein synthesis	Miscellaneous agents	Others	NA
Prestw-35	Dapsone	D10AX05 J04BA02	bacteria	4.96602	Folate	Folate	Miscellaneous agents	Others	Antimycobacterial
Prestw-544	Tobramycin	J01GB01 S01AA12	bacteria	9.35029	Protein Synthesis	Protein synthesis	Aminoglycosides		NA
Prestw-1321	Prothionamide	J04AD01	bacteria	3.6054	Mycolic acid layer	Cell wall	Miscellaneous agents	Others	Antimycobacterial
Prestw-557	Dirithromycin	J01FA13	bacteria	16.7015	Protein Synthesis	Protein synthesis	Macrolides, lincosamides and streptogramins	Macrolide	NA
Prestw-694	Sulfamerazine	J01ED07 D06BA06	bacteria	5.28607	Folate	Folate	Sulfonamide		NA
Prestw-700	Cefmetazole sodium salt	J01DC09	bacteria	9.41053	Cell wall	Cell wall	beta-lactams	Cephalosporins	2nd generation
Prestw-702	Succinylsulfathiazole	A07AB04	bacteria	7.10779	Folate	Folate	Sulfonamide		NA
Prestw-719	Cephalothin sodium salt	J01DB03	bacteria	7.92876	Cell wall	Cell wall	beta-lactams	Cephalosporins	1st generation
Prestw-720	Cefuroxime sodium salt	J01DC02	bacteria	8.46755	Cell wall	Cell wall	beta-lactams	Cephalosporins	2nd generation
Prestw-723	Phenethicillin potassium salt	J01CE05	bacteria	7.26816	Cell wall	Cell wall	beta-lactams	Penicillins	Beta-lactamase sensitive
Prestw-724	Sulfamethoxypyridazine	J01ED05	bacteria	5.60606	Folate	Folate	Sulfonamide		NA
Prestw-728	Sulfadimethoxine	J01ED01	bacteria	6.20658	Folate	Folate	Sulfonamide		NA
Prestw-729	Sulfanilamide	J01EB06 D06BA05	bacteria	3.4441	Folate	Folate	Sulfonamide		NA
Prestw-736	Cefazolin sodium salt	J01DB04	bacteria	9.06998	Cell wall	Cell wall	beta-lactams	Cephalosporins	1st generation
Prestw-742	Sulfamethizole	J01EB02 D06BA04 S01AB01 B05CA04	bacteria	5.40663	Folate	Folate	Sulfonamide		NA
Prestw-745	Spiramycin	J01FA02	bacteria	16.8611	Protein Synthesis	Protein synthesis	Macrolides, lincosamides and streptogramins	Macrolide	NA
Prestw-753	Demeclocycline hydrochloride	D06AA01 J01AA01	bacteria	9.29706	Protein Synthesis	Protein synthesis	Tetracyclines		NA
Prestw-755	Piperacillin sodium salt	J01CA12	bacteria	10.3309	Cell wall	Cell wall	beta-lactams	Penicillins	Extended spectrum
Prestw-758	Ribostamycin sulfate salt	J01GB10	bacteria	9.08945	Protein Synthesis	Protein synthesis	Aminoglycosides		NA
Prestw-762	Sulfapyridine	J01EB04	bacteria	4.98578	Folate	Folate	Sulfonamide		NA
Prestw-526	Ethionamide	J04AD03	bacteria	3.32487	Mycolic acid layer	Cell wall	Miscellaneous agents	Others	Antimycobacterial
Prestw-769	Sulfameter	J01ED04	bacteria	5.60606	Folate	Folate	Sulfonamide		NA
Prestw-775	Sulfamethazine sodium salt	J01EB03	bacteria	5.5666	Folate	Folate	Sulfonamide		NA
Prestw-780	Cinoxacin	J01MB06	bacteria	5.24436	DNA gyrase	DNA	(Fluoro-)quinolones	1st generation	1st generation
Prestw-804	Spectinomycin dihydrochloride	J01XX04	bacteria	6.64699	Protein Synthesis	Protein synthesis	Aminoglycosides		NA
Prestw-805	Piromidic acid	J01MB03	bacteria	5.76604	DNA gyrase	DNA	(Fluoro-)quinolones	1st generation	1st generation
Prestw-208	Trimethoprim	J01EA01	bacteria	5.80635	Folate	Folate	Miscellaneous agents	Others	NA
Prestw-1113	Viomycin sulfate	J04AB	bacteria	13.7138	Protein Synthesis	Protein synthesis	Miscellaneous agents	Others	Antimycobacterial
Prestw-814	Cefsulodin sodium salt	J01DD03	bacteria	10.6308	Cell wall	Cell wall	beta-lactams	Cephalosporins	3rd generation
Prestw-819	Moxalactam disodium salt	J01DD06	bacteria	10.4095	Cell wall	Cell wall	beta-lactams	Cephalosporins	3rd generation
Prestw-821	Azlocillin sodium salt	J01CA09	bacteria	9.20967	Cell wall	Cell wall	beta-lactams	Penicillins	Extended spectrum
Prestw-832	Cefoxitin sodium salt	J01DC01	bacteria	8.52888	Cell wall	Cell wall	beta-lactams	Cephalosporins	2nd generation
Prestw-843	Nafcillin sodium salt monohydrate	J01CF06	bacteria	8.2895	Cell wall	Cell wall	beta-lactams	Penicillins	Beta-lactamase resistant
Prestw-854	Roxithromycin	J01FA06	bacteria	16.7409	Protein Synthesis	Protein synthesis	Macrolides, lincosamides and streptogramins	Macrolide	NA
Prestw-867	Paromomycin sulfate	A07AA06	bacteria	12.3126	Protein Synthesis	Protein synthesis	Aminoglycosides		NA
Prestw-869	Phthalylsulfathiazole	A07AB02	bacteria	8.06864	Folate	Folate	Sulfonamide		NA
Prestw-897	Pipemidic acid	J01MB04	bacteria	6.06633	DNA gyrase	DNA	(Fluoro-)quinolones	1st generation	1st generation
Prestw-913	2-Aminobenzenesulfonamide	J01EB	bacteria	3.4441	Folate	Folate	Sulfonamide		NA
Prestw-919	Bacitracin	D06AX05 J01XX10 R02AB04	bacteria	28.4539	Cell wall	Cell wall	Glycopeptides and lipoglycopeptides		NA
Prestw-964	Methacycline hydrochloride	J01AA05	bacteria	8.82821	Protein Synthesis	Protein synthesis	Tetracyclines		NA

### Sheet: S2. MIC strips
Drug_Abbreviation	Drug_Name	Range (μg/mL)	Catalogue_Number	Supplier	Prestwick_ID
AK	Amikacin	0.016 - 256	92018	Liofilchem	Prestw-395
AMC	Amoxicillin-Clavulanic Acid	0.016 - 256	92180	Liofilchem	NA
AML	Amoxicillin	0.015 - 256	MA0109D	Oxoid	Prestw-357
AZM	Azithromycin	0.016 - 256	92030	Liofilchem	Prestw-1234
C	Chloramphenicol	0.016 - 256	92075	Liofilchem	Prestw-31
CAZ	Ceftazidime	0.015 - 256	MA0120D	Oxoid	Prestw-489
CD	Clindamycin	0.016 - 256	92072	Liofilchem	Prestw-137
CIP	Ciprofloxacin	0.002- 32	MA0104D	Oxoid	Prestw-113
CLR	Clarithromycin	0.016 - 256	92048	Liofilchem	Prestw-1378
CRO	Ceftriaxone	0.016 - 256	92042	Liofilchem	NA
CS	Colistin	0.064 - 1024	92142	Liofilchem	Prestw-486
CTX	Cefotaxime	0.002 - 32	MA0111D	Oxoid	Prestw-139
DXT	Doxycycline	0.016 - 256	92156	Liofilchem	Prestw-1399
E	Erythromycin	0.015 - 256	92051	Liofilchem	Prestw-151
FOS	Fosfomycin	0.064 - 1024	92079	Liofilchem	NA
FOX	Cefoxitin	0.016 - 256	92066	Liofilchem	Prestw-832
GAT	Gatifloxacin	0.002 - 32	92011	Liofilchem	Prestw-1265
ITC	Itraconazole	0.002 - 32	92148	Liofilchem	Prestw-1139
KE	Ketoconazole	0.002 - 32	92151	Liofilchem	Prestw-389
LNZ	Linezolid	0.016 - 256	92135	Liofilchem	Prestw-1429
MRP	Meropenem	0.002 - 32	92084	Liofilchem	Prestw-1106
MTZ	Metronidazole	0.016 - 256	92087	Liofilchem	Prestw-81
MXF	Moxifloxacin	0.002 - 32	92090	Liofilchem	Prestw-1446
NOR	Norfloxacin	0.016 - 256	92096	Liofilchem	Prestw-221
OFX	Ofloxacin	0.002 - 32	92099	Liofilchem	Prestw-237
OX	Oxacillin	0.015 - 256	MA0114D	Oxoid	Prestw-1475
PIP	Piperacillin	0.016 - 256	92105	Liofilchem	Prestw-755
SMX	Sulfamethoxazole	0.064 - 1024	92031	Liofilchem	Prestw-177
SP	Spiramycin	0.002 - 32	92046	Liofilchem	Prestw-745
SXT	Trimethoprim-Sulfamethoxazole	0.002 - 32	92123	Liofilchem	NA
TEC	Teicoplanin	0.016 - 256	92012	Liofilchem	NA
TGC	Tigecycline	0.016 - 256	92144	Liofilchem	NA
TM	Trimethoprim	0.002 - 32	92037	Liofilchem	Prestw-208
TOB	Tobramycin	0.016 - 256	92120	Liofilchem	Prestw-544
VA	Vancomycin	0.016 - 256	92057	Liofilchem	Prestw-497

### Sheet: S3. MICs
Drug_Abbreviation	NT_code	R1_qualifier	R1_value	R2_qualifier	R2_value
AK	NT5001	>	256	>	256
AMC	NT5001	=	0.016	=	0.016
AML	NT5001	=	1	=	1
AZM	NT5001	=	4	=	4
C	NT5001	=	3	=	3
CAZ	NT5001	=	12	=	8
CD	NT5001	=	0.25	=	0.047
CIP	NT5001	>	32	=	16
CLR	NT5001	=	0.38	=	0.5
CRO	NT5001	=	0.38	=	0.75
CS	NT5001	>	1024	>	1024
CTX	NT5001	=	0.25	=	0.25
DXT	NT5001	=	0.047	=	0.032
E	NT5001	=	3	=	1.5
FOS	NT5001	>	1024	>	1024
FOX	NT5001	=	4	=	2
GAT	NT5001	=	0.5	=	0.125
ITC	NT5001	>	32	>	32
KE	NT5001	>	32	>	32
LNZ	NT5001	=	1.5	=	1.5
MRP	NT5001	=	0.19	=	0.125
MTZ	NT5001	=	1.5	=	3
MXF	NT5001	=	0.25	=	0.5
NOR	NT5001	>	256	>	256
OFX	NT5001	=	3.5	=	1.5
OX	NT5001	=	4	=	2
PIP	NT5001	=	0.5	=	0.75
SMX	NT5001	>	1024	>	1024
SP	NT5001	=	2	=	1
SXT	NT5001	=	2	=	2
TEC	NT5001	=	4	=	8
TGC	NT5001	=	0.023	=	0.016
TM	NT5001	>	32	>	32
TOB	NT5001	>	1024	>	1024
VA	NT5001	=	12	=	16
AK	NT5002	>	256	>	256
AMC	NT5002	=	0.047	=	0.064
AML	NT5002	=	6	=	16
AZM	NT5002	=	2	=	2
C	NT5002	=	6	=	6
CAZ	NT5002	=	64	=	64
CD	NT5002	=	0.047	=	0.047
CIP	NT5002	=	8	=	2
CLR	NT5002	=	0.38	=	0.38
CRO	NT5002	=	6	=	16
CS	NT5002	>	1024	>	1024
CTX	NT5002	=	0.75	=	0.5
DXT	NT5002	<	0.016	=	0.016
E	NT5002	=	3	=	1.5
FOS	NT5002	>	1024	>	1024
FOX	NT5002	=	1.5	=	1
GAT	NT5002	=	0.75	=	0.38
ITC	NT5002	>	32	>	32
KE	NT5002	>	32	>	32
LNZ	NT5002	=	2	=	1.5
MRP	NT5002	=	0.19	=	0.094
MTZ	NT5002	=	1.5	=	2
MXF	NT5002	=	0.75	=	1
NOR	NT5002	=	24	=	24
OFX	NT5002	=	3	=	3
OX	NT5002	=	8	=	8
PIP	NT5002	=	1.5	=	3
SMX	NT5002	=	64	=	24
SP	NT5002	=	1	=	0.38
SXT	NT5002	=	0.75	=	2
TEC	NT5002	=	32	=	48
TGC	NT5002	<	0.016	<	0.016
TM	NT5002	>	32	>	32
TOB	NT5002	>	1024	>	1024
VA	NT5002	>	256	>	256
AK	NT5003	>	256	>	256
AMC	NT5003	=	0.032	=	0.032
AML	NT5003	=	16	=	16
AZM	NT5003	=	1	=	3
C	NT5003	=	2	=	2
CAZ	NT5003	=	16	=	4
CD	NT5003	=	0.75	=	0.5
CIP	NT5003	=	1.5	=	1
CLR	NT5003	=	0.19	=	0.25
CRO	NT5003	=	2	=	16
CS	NT5003	>	1024	>	1024
CTX	NT5003	=	4	=	2
DXT	NT5003	=	0.016	=	0.016
E	NT5003	=	3	=	1.5
FOS	NT5003	>	1024	>	1024
FOX	NT5003	=	5	=	3
GAT	NT5003	=	0.125	=	0.064
ITC	NT5003	>	32	>	32
KE	NT5003	>	32	>	32
LNZ	NT5003	=	1.5	=	1.5
MRP	NT5003	=	0.125	=	0.094
MTZ	NT5003	=	1	=	1
MXF	NT5003	=	0.094	=	0.094
NOR	NT5003	=	24	=	12
OFX	NT5003	=	1.25	=	0.5
OX	NT5003	=	32	=	16
PIP	NT5003	=	2	=	1
SMX	NT5003	=	24	=	24
SP	NT5003	=	7	=	2
SXT	NT5003	=	1	=	1.5
TEC	NT5003	=	16	=	16
TGC	NT5003	=	0.016	=	0.016
TM	NT5003	=	6	=	3
TOB	NT5003	>	1024	>	1024
VA	NT5003	=	12	=	16
AK	NT5004	>	256	>	256
AMC	NT5004	=	0.25	=	0.19
AML	NT5004	=	32	=	32
AZM	NT5004	=	3	=	4
C	NT5004	=	6	=	6
CAZ	NT5004	>	256	>	256
CD	NT5004	=	1	=	3
CIP	NT5004	>	32	=	8
CLR	NT5004	=	1	=	1
CRO	NT5004	>	256	>	256
CS	NT5004	>	1024	>	1024
CTX	NT5004	>	32	>	32
DXT	NT5004	=	0.023	=	0.023
E	NT5004	=	8	=	4
FOS	NT5004	>	1024	>	1024
FOX	NT5004	=	24	=	16
GAT	NT5004	=	0.75	=	0.5
ITC	NT5004	>	32	>	32
KE	NT5004	>	32	>	32
LNZ	NT5004	=	3	=	4
MRP	NT5004	=	1	=	0.25
MTZ	NT5004	=	2	=	1.5
MXF	NT5004	=	0.5	=	0.5
NOR	NT5004	>	256	>	256
OFX	NT5004	=	8	=	4
OX	NT5004	=	64	=	32
PIP	NT5004	=	16	=	16
SMX	NT5004	=	48	=	48
SP	NT5004	=	5	=	2
SXT	NT5004	=	1.5	=	1.5
TEC	NT5004	=	24	=	24
TGC	NT5004	=	0.023	=	0.016
TM	NT5004	>	32	>	32
TOB	NT5004	>	1024	>	1024
VA	NT5004	>	256	=	32
AK	NT5009	=	48	>	256
AMC	NT5009	=	0.064	=	0.125
AML	NT5009	=	0.25	=	0.25
AZM	NT5009	=	0.094	=	0.19
C	NT5009	=	3	=	3
CAZ	NT5009	=	4	=	2
CD	NT5009	<	0.016	<	0.016
CIP	NT5009	>	32	>	32
CLR	NT5009	=	0.094	=	0.094
CRO	NT5009	=	0.25	=	0.125
CS	NT5009	=	32	=	16
CTX	NT5009	=	1	=	0.5
DXT	NT5009	=	0.094	=	0.047
E	NT5009	=	0.38	=	0.25
FOS	NT5009	>	1024	>	1024
FOX	NT5009	=	7	=	3
GAT	NT5009	=	4	=	2
ITC	NT5009	>	32	>	32
KE	NT5009	>	32	>	32
LNZ	NT5009	=	1.5	=	2
MRP	NT5009	=	0.064	=	0.064
MTZ	NT5009	=	1.5	=	1.5
MXF	NT5009	>	32	>	32
NOR	NT5009	>	256	=	64
OFX	NT5009	>	32	>	32
OX	NT5009	=	2	=	2
PIP	NT5009	=	0.2	=	0.19
SMX	NT5009	>	1024	>	1024
SP	NT5009	=	0.016	=	0.023
SXT	NT5009	>	32	>	32
TEC	NT5009	=	0.064	=	0.25
TGC	NT5009	<	0.016	=	0.016
TM	NT5009	>	32	>	32
TOB	NT5009	=	24	=	48
VA	NT5009	=	1	=	0.75
AK	NT5011	=	12	=	12
AMC	NT5011	=	0.064	=	0.016
AML	NT5011	=	0.25	=	0.12
AZM	NT5011	=	1	=	8
C	NT5011	=	2	=	2
CAZ	NT5011	=	1	=	0.5
CD	NT5011	<	0.016	<	0.016
CIP	NT5011	>	32	>	32
CLR	NT5011	=	0.5	=	0.5
CRO	NT5011	=	1	=	0.38
CS	NT5011	=	6	=	6
CTX	NT5011	=	1	=	0.5
DXT	NT5011	=	8	=	8
E	NT5011	=	4	=	2
FOS	NT5011	=	32	=	24
FOX	NT5011	=	0.094	=	0.032
GAT	NT5011	=	3	=	2
ITC	NT5011	>	32	>	32
KE	NT5011	>	32	>	32
LNZ	NT5011	=	2	=	2
MRP	NT5011	=	0.064	=	0.023
MTZ	NT5011	=	0.5	=	0.75
MXF	NT5011	=	6	=	4
NOR	NT5011	>	256	>	256
OFX	NT5011	>	32	>	32
OX	NT5011	=	0.375	=	0.12
PIP	NT5011	=	0.315	=	0.094
SMX	NT5011	>	1024	>	1024
SP	NT5011	=	0.064	=	0.064
SXT	NT5011	>	32	>	32
TEC	NT5011	=	0.094	=	0.094
TGC	NT5011	<	0.016	=	0.016
TM	NT5011	>	32	>	32
TOB	NT5011	=	16	=	6
VA	NT5011	=	0.25	=	0.25
AK	NT5019	>	256	>	256
AMC	NT5019	<	0.016	<	0.016
AML	NT5019	=	0.06	=	0.12
AZM	NT5019	=	3	=	2
C	NT5019	=	8	=	8
CAZ	NT5019	=	2	=	2
CD	NT5019	=	0.016	<	0.016
CIP	NT5019	=	4	=	2
CLR	NT5019	=	0.25	=	0.25
CRO	NT5019	=	0.19	=	0.38
CS	NT5019	=	12	=	24
CTX	NT5019	=	0.12	=	0.12
DXT	NT5019	=	8	=	2
E	NT5019	=	2	=	2
FOS	NT5019	>	1024	>	1024
FOX	NT5019	=	0.25	=	0.38
GAT	NT5019	=	0.5	=	0.75
ITC	NT5019	>	32	>	32
KE	NT5019	>	32	>	32
LNZ	NT5019	=	1.5	=	2
MRP	NT5019	=	0.094	=	0.125
MTZ	NT5019	=	1	=	1
MXF	NT5019	=	1	=	1.5
NOR	NT5019	=	32	=	32
OFX	NT5019	=	3	=	2
OX	NT5019	=	1	=	1
PIP	NT5019	=	0.38	=	0.38
SMX	NT5019	=	12	=	12
SP	NT5019	=	0.19	=	0.19
SXT	NT5019	=	1	=	0.75
TEC	NT5019	=	1	=	0.5
TGC	NT5019	=	0.032	=	0.023
TM	NT5019	>	32	>	32
TOB	NT5019	>	1024	>	1024
VA	NT5019	=	32	=	32
AK	NT5025	>	256	>	256
AMC	NT5025	<	0.016	=	0.032
AML	NT5025	=	0.06	=	0.015
AZM	NT5025	=	0.75	=	2
C	NT5025	=	1.5	=	2
CAZ	NT5025	=	4	=	4
CD	NT5025	<	0.016	=	0.047
CIP	NT5025	=	2	=	0.5
CLR	NT5025	=	24	=	8
CRO	NT5025	=	0.19	=	0.5
CS	NT5025	=	0.75	=	0.75
CTX	NT5025	=	0.5	=	0.12
DXT	NT5025	=	0.016	=	0.016
E	NT5025	=	48	>	256
FOS	NT5025	=	4	=	6
FOX	NT5025	=	0.25	=	2
GAT	NT5025	=	0.125	=	0.064
ITC	NT5025	>	32	>	32
KE	NT5025	>	32	>	32
LNZ	NT5025	=	0.19	=	1
MRP	NT5025	=	0.032	=	0.047
MTZ	NT5025	=	0.38	=	1
MXF	NT5025	=	0.19	=	0.125
NOR	NT5025	=	32	=	8
OFX	NT5025	=	1.5	=	0.75
OX	NT5025	=	0.03	=	0.03
PIP	NT5025	<	0.016	=	0.016
SMX	NT5025	>	1024	>	1024
SP	NT5025	=	12	>	32
SXT	NT5025	>	32	>	32
TEC	NT5025	>	256	>	256
TGC	NT5025	=	0.016	<	0.016
TM	NT5025	>	32	>	32
TOB	NT5025	=	128	=	48
VA	NT5025	>	256	>	256
AK	NT5026	>	256	>	256
AMC	NT5026	=	8	=	12
AML	NT5026	=	96	=	64
AZM	NT5026	>	256	>	256
C	NT5026	=	3	=	3
CAZ	NT5026	=	24	=	8
CD	NT5026	=	3	=	1
CIP	NT5026	>	32	=	8
CLR	NT5026	>	256	>	256
CRO	NT5026	=	12	=	6
CS	NT5026	=	48	=	64
CTX	NT5026	=	32	>	32
DXT	NT5026	=	4	=	2
E	NT5026	>	256	>	256
FOS	NT5026	=	128	>	1024
FOX	NT5026	=	12	=	2
GAT	NT5026	=	2	=	1.5
ITC	NT5026	>	32	>	32
KE	NT5026	>	32	>	32
LNZ	NT5026	=	3	=	2
MRP	NT5026	=	0.75	=	0.19
MTZ	NT5026	=	1	=	0.25
MXF	NT5026	>	32	>	32
NOR	NT5026	>	256	=	32
OFX	NT5026	>	32	>	32
OX	NT5026	=	96	=	16
PIP	NT5026	>	256	>	256
SMX	NT5026	>	1024	>	1024
SP	NT5026	=	0.125	=	0.5
SXT	NT5026	=	1.5	=	1.5
TEC	NT5026	=	24	=	4
TGC	NT5026	<	0.016	=	0.032
TM	NT5026	=	1	=	4
TOB	NT5026	>	1024	>	1024
VA	NT5026	=	4	=	12
AK	NT5032	>	256	>	256
AMC	NT5032	<	0.016	=	0.016
AML	NT5032	=	0.03	<	0.015
AZM	NT5032	=	2	=	2
C	NT5032	=	4	=	4
CAZ	NT5032	=	0.12	=	0.06
CD	NT5032	=	0.094	=	0.047
CIP	NT5032	=	0.25	=	0.12
CLR	NT5032	=	0.25	=	0.75
CRO	NT5032	<	0.016	<	0.016
CS	NT5032	>	1024	>	1024
CTX	NT5032	=	0.06	=	0.03
DXT	NT5032	=	0.064	=	0.047
E	NT5032	=	1	=	2
FOS	NT5032	=	24	=	48
FOX	NT5032	=	1	=	1.5
GAT	NT5032	=	0.1	=	0.064
ITC	NT5032	>	32	>	32
KE	NT5032	>	32	>	32
LNZ	NT5032	=	1.5	=	1.5
MRP	NT5032	=	0.008	=	0.047
MTZ	NT5032	=	1.5	=	3
MXF	NT5032	=	0.125	=	0.125
NOR	NT5032	=	1	=	0.75
OFX	NT5032	=	0.25	=	0.38
OX	NT5032	=	0.185	=	0.03
PIP	NT5032	=	0.023	=	0.032
SMX	NT5032	>	1024	>	1024
SP	NT5032	=	1.5	=	0.5
SXT	NT5032	=	3	=	3
TEC	NT5032	=	0.19	=	0.38
TGC	NT5032	=	0.023	=	0.032
TM	NT5032	>	32	>	32
TOB	NT5032	=	256	=	128
VA	NT5032	=	1.5	=	0.75
AK	NT5033	>	256	>	256
AMC	NT5033	=	0.032	=	0.094
AML	NT5033	=	6	=	8
AZM	NT5033	=	8	=	12
C	NT5033	=	4	=	4
CAZ	NT5033	=	16	=	8
CD	NT5033	=	0.094	=	0.125
CIP	NT5033	=	16	=	2
CLR	NT5033	=	1	=	0.75
CRO	NT5033	=	16	=	32
CS	NT5033	>	1024	>	1024
CTX	NT5033	=	4	=	4
DXT	NT5033	=	4	=	3
E	NT5033	=	8	=	6
FOS	NT5033	>	1024	>	1024
FOX	NT5033	=	8	=	3
GAT	NT5033	=	0.25	=	0.19
ITC	NT5033	>	32	>	32
KE	NT5033	>	32	>	32
LNZ	NT5033	=	2	=	2
MRP	NT5033	=	0.19	=	0.094
MTZ	NT5033	=	2	=	1.5
MXF	NT5033	=	0.38	=	0.125
NOR	NT5033	>	256	=	48
OFX	NT5033	=	2	=	0.75
OX	NT5033	=	32	=	8
PIP	NT5033	=	8	=	2
SMX	NT5033	=	256	=	96
SP	NT5033	=	4	=	1
SXT	NT5033	=	4	=	4
TEC	NT5033	=	24	=	6
TGC	NT5033	=	0.094	=	0.047
TM	NT5033	=	6	=	8
TOB	NT5033	>	1024	>	1024
VA	NT5033	=	32	=	32
AML	NT5049	=	128	=	64
AZM	NT5049	=	6	=	6
CAZ	NT5049	=	192	=	64
CIP	NT5049	=	4	=	8
CLR	NT5049	=	2	=	2
CRO	NT5049	=	6	=	16
CTX	NT5049	=	4	=	2
DXT	NT5049	=	3	=	2
E	NT5049	=	24	=	16
FOX	NT5049	=	8	=	2
GAT	NT5049	=	0.19	=	0.125
MRP	NT5049	=	0.38	=	0.25
MTZ	NT5049	=	1	=	1
MXF	NT5049	=	0.38	=	0.38
NOR	NT5049	>	256	>	256
OFX	NT5049	=	2	=	1
OX	NT5049	=	128	=	16
PIP	NT5049	=	32	=	4
SMX	NT5049	=	24	=	32
SP	NT5049	=	1	=	0.38
TOB	NT5049	>	1024	>	1024
AK	NT5050	>	256	>	256
AMC	NT5050	=	0.047	=	0.032
AML	NT5050	=	4	=	8
AZM	NT5050	=	4	=	3
C	NT5050	=	6	=	8
CAZ	NT5050	=	32	=	16
CD	NT5050	=	0.064	=	0.25
CIP	NT5050	=	8	=	4
CLR	NT5050	=	0.5	=	0.25
CRO	NT5050	=	12	=	4
CS	NT5050	=	1.5	=	2
CTX	NT5050	=	32	=	8
DXT	NT5050	=	0.047	=	0.032
E	NT5050	=	3	=	0.75
FOS	NT5050	>	1024	>	1024
FOX	NT5050	=	24	=	8
GAT	NT5050	=	0.75	=	0.75
ITC	NT5050	>	32	>	32
KE	NT5050	>	32	>	32
LNZ	NT5050	=	1.5	=	4
MRP	NT5050	=	0.19	=	0.094
MTZ	NT5050	=	1.5	=	1.5
MXF	NT5050	=	1.5	=	1.5
NOR	NT5050	>	256	>	256
OFX	NT5050	>	32	=	16
OX	NT5050	=	64	>	32
PIP	NT5050	=	8	=	3
SMX	NT5050	=	96	=	24
SP	NT5050	=	3	=	0.38
SXT	NT5050	=	2	=	0.5
TEC	NT5050	=	12	=	8
TGC	NT5050	=	0.047	=	0.032
TM	NT5050	=	8	>	32
TOB	NT5050	>	1024	>	1024
VA	NT5050	=	48	=	32
AML	NT5051	=	0.25	=	0.12
AZM	NT5051	>	256	>	256
CAZ	NT5051	=	16	=	4
CIP	NT5051	=	16	=	4
CLR	NT5051	=	0.5	=	0.38
CRO	NT5051	=	0.75	=	0.75
CTX	NT5051	=	0.5	=	0.12
DXT	NT5051	=	2	=	2
E	NT5051	=	12	=	4
FOX	NT5051	=	4	=	1.5
GAT	NT5051	=	0.19	=	0.5
MRP	NT5051	=	0.19	=	0.19
MTZ	NT5051	=	0.5	=	0.25
MXF	NT5051	=	0.5	=	0.5
NOR	NT5051	>	256	=	64
OFX	NT5051	=	2	=	2
OX	NT5051	=	8	=	8
PIP	NT5051	=	1.5	=	0.75
SMX	NT5051	=	128	=	48
SP	NT5051	=	1.5	=	3
TOB	NT5051	>	1024	>	1024
AML	NT5052	=	8	=	8
AZM	NT5052	=	1.5	=	1
CAZ	NT5052	=	32	=	16
CIP	NT5052	=	16	=	4
CLR	NT5052	=	0.125	=	0.125
CRO	NT5052	=	12	=	16
CTX	NT5052	=	16	=	2
DXT	NT5052	=	0.032	=	0.047
E	NT5052	=	1.5	=	0.38
FOX	NT5052	=	8	=	1.5
GAT	NT5052	=	0.5	=	0.25
MRP	NT5052	=	0.19	=	0.094
MTZ	NT5052	=	1	=	0.75
MXF	NT5052	=	1.5	=	0.5
NOR	NT5052	>	256	=	48
OFX	NT5052	=	6	=	2
OX	NT5052	=	32	=	32
PIP	NT5052	=	7	=	4
SMX	NT5052	=	96	=	96
SP	NT5052	=	0.75	=	0.19
TOB	NT5052	>	1024	>	1024
AML	NT5053	=	16	=	8
AZM	NT5053	=	0.75	=	0.75
CAZ	NT5053	=	128	=	32
CIP	NT5053	=	1.5	=	0.25
CLR	NT5053	=	0.094	=	0.047
CRO	NT5053	=	6	=	8
CTX	NT5053	=	8	=	2
DXT	NT5053	=	0.25	=	1
E	NT5053	=	0.75	=	0.38
FOX	NT5053	=	8	=	1.5
GAT	NT5053	=	0.023	=	0.023
MRP	NT5053	=	0.19	=	0.094
MTZ	NT5053	=	0.25	=	0.19
MXF	NT5053	=	0.1	=	0.032
NOR	NT5053	=	7	=	3
OFX	NT5053	=	0.5	=	0.25
OX	NT5053	=	16	=	8
PIP	NT5053	=	4	=	1
SMX	NT5053	>	1024	=	128
SP	NT5053	=	0.25	=	0.094
TOB	NT5053	>	1024	>	1024
AK	NT5054	>	256	>	256
AMC	NT5054	=	0.094	=	0.032
AML	NT5054	=	48	=	16
AZM	NT5054	=	4	=	3
C	NT5054	=	6	=	4
CAZ	NT5054	>	256	>	256
CD	NT5054	=	0.047	=	0.094
CIP	NT5054	>	32	=	4
CLR	NT5054	=	0.75	=	1
CRO	NT5054	=	96	=	32
CS	NT5054	=	96	=	96
CTX	NT5054	=	48	>	32
DXT	NT5054	=	0.023	=	0.023
E	NT5054	=	4	=	1.5
FOS	NT5054	>	1024	>	1024
FOX	NT5054	=	16	=	12
GAT	NT5054	=	0.5	=	0.19
ITC	NT5054	>	32	>	32
KE	NT5054	>	32	>	32
LNZ	NT5054	=	3	=	0.5
MRP	NT5054	=	0.19	=	0.125
MTZ	NT5054	=	1	=	1
MXF	NT5054	=	1.5	=	0.5
NOR	NT5054	>	256	=	96
OFX	NT5054	=	12	=	6
OX	NT5054	=	32	=	16
PIP	NT5054	=	24	=	6
SMX	NT5054	=	64	=	24
SP	NT5054	=	1.5	=	0.5
SXT	NT5054	=	1	=	0.5
TEC	NT5054	=	48	=	16
TGC	NT5054	=	0.016	=	0.016
TM	NT5054	=	3	=	2
TOB	NT5054	>	1024	>	1024
VA	NT5054	>	256	=	64
AML	NT5055	>	256	>	256
AZM	NT5055	=	2	=	2
CAZ	NT5055	>	256	>	256
CIP	NT5055	=	4	=	2
CLR	NT5055	=	0.094	=	0.023
CRO	NT5055	>	256	>	256
CTX	NT5055	>	32	>	32
DXT	NT5055	<	0.016	<	0.023
E	NT5055	=	0.75	=	0.38
FOX	NT5055	=	3	=	0.75
GAT	NT5055	=	0.38	=	0.094
MRP	NT5055	=	0.19	=	0.064
MTZ	NT5055	=	0.5	=	1.5
MXF	NT5055	=	1	=	0.38
NOR	NT5055	=	32	=	8
OFX	NT5055	=	4	=	2
OX	NT5055	>	256	>	256
PIP	NT5055	=	128	=	32
SMX	NT5055	>	1024	>	1024
SP	NT5055	=	0.5	=	0.25
TOB	NT5055	>	1024	>	1024
AML	NT5056	=	4	=	4
AZM	NT5056	=	3	=	8
CAZ	NT5056	=	16	=	8
CIP	NT5056	>	32	=	8
CLR	NT5056	=	0.38	=	0.75
CRO	NT5056	=	0.75	=	1.5
CTX	NT5056	=	1	=	2
DXT	NT5056	=	2	=	2
E	NT5056	=	1.75	=	1.5
FOX	NT5056	=	4	=	3
GAT	NT5056	=	0.25	=	0.094
MRP	NT5056	=	0.19	=	0.094
MTZ	NT5056	=	2	=	1.5
MXF	NT5056	=	0.5	=	0.094
NOR	NT5056	>	256	>	256
OFX	NT5056	=	2	=	1
OX	NT5056	=	4	=	8
PIP	NT5056	=	2	=	0.5
SMX	NT5056	>	1024	>	1024
SP	NT5056	=	1	=	1
TOB	NT5056	>	1024	>	1024
AK	NT5057	>	256	>	256
AMC	NT5057	=	8	=	12
AML	NT5057	=	16	=	16
AZM	NT5057	>	256	>	256
C	NT5057	=	6	=	6
CAZ	NT5057	=	64	=	128
CD	NT5057	=	8	=	8
CIP	NT5057	>	32	>	32
CLR	NT5057	=	1.5	=	1.5
CRO	NT5057	=	48	=	64
CS	NT5057	>	1024	>	1024
CTX	NT5057	>	32	>	32
DXT	NT5057	=	3	=	3
E	NT5057	=	12	=	24
FOS	NT5057	>	1024	>	1024
FOX	NT5057	=	64	=	64
GAT	NT5057	=	1	=	1
ITC	NT5057	>	32	>	32
KE	NT5057	>	32	>	32
LNZ	NT5057	=	1.5	=	1.5
MRP	NT5057	>	32	>	32
MTZ	NT5057	=	1	=	0.75
MXF	NT5057	=	0.75	=	0.5
NOR	NT5057	>	256	>	256
OFX	NT5057	=	7	=	4
OX	NT5057	>	256	=	64
PIP	NT5057	=	24	=	3
SMX	NT5057	>	1024	>	1024
SP	NT5057	>	32	>	32
SXT	NT5057	=	6	=	6
TEC	NT5057	=	12	=	8
TGC	NT5057	=	0.38	=	0.125
TM	NT5057	>	32	>	32
TOB	NT5057	>	1024	>	1024
VA	NT5057	=	16	=	24
AML	NT5058	=	128	=	64
AZM	NT5058	=	1.5	=	3
CAZ	NT5058	>	256	>	256
CIP	NT5058	>	32	=	8
CLR	NT5058	=	0.25	=	0.19
CRO	NT5058	=	24	=	32
CTX	NT5058	>	32	>	32
DXT	NT5058	=	4	=	3
E	NT5058	=	4	=	1.5
FOX	NT5058	=	16	=	4
GAT	NT5058	=	1.75	=	0.75
MRP	NT5058	=	0.19	=	0.125
MTZ	NT5058	=	1	=	1
MXF	NT5058	=	2.5	=	1.5
NOR	NT5058	>	256	>	256
OFX	NT5058	=	16	=	6
OX	NT5058	>	256	=	64
PIP	NT5058	=	32	=	12
SMX	NT5058	=	64	=	48
SP	NT5058	>	32	>	32
TOB	NT5058	>	1024	>	1024
AML	NT5059	=	128	=	64
AZM	NT5059	=	3	=	1
CAZ	NT5059	>	256	>	256
CIP	NT5059	>	32	=	8
CLR	NT5059	=	0.25	=	0.19
CRO	NT5059	=	24	=	48
CTX	NT5059	>	32	>	32
DXT	NT5059	=	4	=	4
E	NT5059	=	3	=	2
FOX	NT5059	=	16	=	4
GAT	NT5059	=	1.5	=	1
MRP	NT5059	=	0.125	=	0.19
MTZ	NT5059	=	1	=	1
MXF	NT5059	=	1	=	0.75
NOR	NT5059	=	256	=	128
OFX	NT5059	=	24	=	6
OX	NT5059	>	256	=	64
PIP	NT5059	=	24	=	16
SMX	NT5059	=	64	=	24
SP	NT5059	>	32	>	32
TOB	NT5059	>	1024	>	1024
AML	NT5064	=	32	=	16
AZM	NT5064	=	8	=	6
CAZ	NT5064	>	256	>	256
CIP	NT5064	=	8	=	2
CLR	NT5064	=	0.75	=	2
CRO	NT5064	=	64	=	32
CTX	NT5064	>	32	>	32
DXT	NT5064	=	2	=	1.5
E	NT5064	=	3	=	3
FOX	NT5064	=	6	=	12
GAT	NT5064	=	0.2	=	0.25
MRP	NT5064	=	0.25	=	0.25
MTZ	NT5064	=	1	=	1
MXF	NT5064	=	0.5	=	0.75
NOR	NT5064	>	256	>	256
OFX	NT5064	=	5	=	4
OX	NT5064	>	256	=	32
PIP	NT5064	=	12	=	16
SMX	NT5064	=	96	=	48
SP	NT5064	=	4	=	2
TOB	NT5064	>	1024	>	1024
AK	NT5065	>	256	>	256
AMC	NT5065	=	0.125	=	0.19
AZM	NT5065	=	3	=	3
C	NT5065	=	6	=	4
CD	NT5065	=	6	=	0.75
CRO	NT5065	=	32	=	32
CS	NT5065	>	1024	>	1024
DXT	NT5065	=	0.016	=	0.016
FOS	NT5065	>	1024	>	1024
ITC	NT5065	>	32	>	32
KE	NT5065	>	32	>	32
LNZ	NT5065	=	3	=	2
MTZ	NT5065	=	1	=	1
SXT	NT5065	=	6	=	6
TEC	NT5065	=	32	=	12
TGC	NT5065	=	0.064	=	0.016
TM	NT5065	>	32	=	32
VA	NT5065	=	48	=	64
AML	NT5065	=	16	=	16
CAZ	NT5065	=	64	=	64
CIP	NT5065	>	32	>	32
CLR	NT5065	=	0.25	=	0.25
CTX	NT5065	>	32	=	16
E	NT5065	=	4	=	2
FOX	NT5065	=	3	=	3
GAT	NT5065	=	6	=	12
MRP	NT5065	=	0.25	=	0.19
MXF	NT5065	>	32	>	32
NOR	NT5065	>	256	>	256
OFX	NT5065	>	32	>	32
OX	NT5065	=	64	=	128
PIP	NT5065	=	12	=	8
SMX	NT5065	=	128	=	32
SP	NT5065	=	1	=	0.5
TOB	NT5065	>	1024	>	1024
AML	NT5066	=	24	=	32
AZM	NT5066	=	3	=	1.5
CAZ	NT5066	=	64	=	128
CIP	NT5066	>	32	>	32
CLR	NT5066	=	0.25	=	0.5
CRO	NT5066	=	32	=	32
CTX	NT5066	=	16	>	32
DXT	NT5066	=	0.032	=	0.023
E	NT5066	=	3	=	2
FOX	NT5066	=	6	=	3
GAT	NT5066	=	3	=	8
MRP	NT5066	=	0.19	=	0.125
MTZ	NT5066	=	1	=	0.75
MXF	NT5066	>	32	>	32
NOR	NT5066	>	256	>	256
OFX	NT5066	>	32	>	32
OX	NT5066	=	64	=	64
PIP	NT5066	=	8	=	6
SMX	NT5066	=	64	=	32
SP	NT5066	=	1	=	0.5
TOB	NT5066	>	1024	>	1024
AK	NT5078	>	256	>	256
AMC	NT5078	=	1.5	=	1
AML	NT5078	=	4	=	4
AZM	NT5078	=	3	=	8
C	NT5078	=	4	=	2
CAZ	NT5078	=	0.12	=	0.06
CD	NT5078	=	64	>	256
CIP	NT5078	=	0.12	=	0.03
CLR	NT5078	>	256	>	256
CRO	NT5078	=	0.016	=	0.032
CS	NT5078	=	1.5	=	0.75
CTX	NT5078	=	0.03	=	0.015
DXT	NT5078	=	4	=	1.5
E	NT5078	>	256	>	256
FOS	NT5078	=	6	=	1
FOX	NT5078	=	3	=	2
GAT	NT5078	=	0.094	=	0.032
ITC	NT5078	>	32	>	32
KE	NT5078	>	32	>	32
LNZ	NT5078	>	256	>	256
MRP	NT5078	=	0.064	=	0.047
MTZ	NT5078	>	256	>	256
MXF	NT5078	=	0.38	=	0.064
NOR	NT5078	=	0.5	=	0.125
OFX	NT5078	=	0.25	=	0.19
OX	NT5078	>	256	>	256
PIP	NT5078	=	1	=	0.5
SMX	NT5078	>	1024	>	1024
SP	NT5078	>	32	>	32
SXT	NT5078	=	1.5	=	0.125
TEC	NT5078	=	48	>	256
TGC	NT5078	=	0.064	=	0.19
TM	NT5078	=	2	=	0.38
TOB	NT5078	=	32	=	16
VA	NT5078	=	64	>	256
AK	NT5083	>	256	>	256
AMC	NT5083	=	1	=	1.5
AML	NT5083	=	4	=	4
AZM	NT5083	>	256	>	256
C	NT5083	=	4	=	8
CAZ	NT5083	=	64	=	64
CD	NT5083	>	256	>	256
CIP	NT5083	=	8	=	8
CLR	NT5083	>	256	>	256
CRO	NT5083	=	48	=	48
CS	NT5083	>	1024	>	1024
CTX	NT5083	>	32	>	32
DXT	NT5083	=	6	=	12
E	NT5083	>	256	>	256
FOS	NT5083	=	96	=	64
FOX	NT5083	>	256	>	256
GAT	NT5083	=	0.75	=	0.75
ITC	NT5083	>	32	>	32
KE	NT5083	>	32	>	32
LNZ	NT5083	=	2	=	2
MRP	NT5083	=	1.5	=	2
MTZ	NT5083	=	1.5	=	2
MXF	NT5083	=	1	=	1.5
NOR	NT5083	=	48	=	32
OFX	NT5083	=	4	=	6
OX	NT5083	=	64	=	32
PIP	NT5083	=	12	=	16
SMX	NT5083	=	32	=	48
SP	NT5083	>	32	>	32
SXT	NT5083	>	32	>	32
TEC	NT5083	=	6	=	4
TGC	NT5083	=	0.125	=	0.023
TM	NT5083	=	6	=	4
TOB	NT5083	=	48	=	48
VA	NT5083	=	1	=	1
TGC	NT5049	=	1.5	=	1
TGC	NT5051	=	0.19	=	0.19
TGC	NT5053	<	0.016	<	0.016
TGC	NT5056	=	0.125	=	0.19
TGC	NT5058	=	0.5	=	0.5
TGC	NT5059	=	0.5	=	0.5
TGC	NT5064	=	0.032	=	0.032
TGC	NT5052	=	0.032	=	0.023
TGC	NT5055	<	0.016	<	0.016
TGC	NT5066	<	0.016	<	0.016

### Sheet: S4. Antagonists hits
Drug	ABX	Strain	mean_z_score	Validation_semi_CB
Hexestrol	Erythromycin	B.uniformis	9.63	TRUE
Diethylstilbestrol	Erythromycin	B.uniformis	9258	TRUE
Famprofazone	Erythromycin	B.uniformis	7832	FALSE
Tolfenamic acid	Erythromycin	B.vulgatus	7381	TRUE
Dicumarol	Erythromycin	B.vulgatus	7313	TRUE
Lorglumide sodium salt	Erythromycin	B.uniformis	6106	TRUE
Benzbromarone	Erythromycin	B.uniformis	6034	FALSE
Iopanoic acid	Doxycycline	B.vulgatus	5698	TRUE
Tiratricol, 3,3',5-triiodothyroacetic acid	Doxycycline	B.uniformis	4333	TRUE
Tolfenamic acid	Doxycycline	B.vulgatus	4	TRUE
Losartan	Doxycycline	B.uniformis	3421	FALSE
Diethylstilbestrol	Doxycycline	B.vulgatus	3296	NA
Celecoxib	Doxycycline	B.uniformis	3275	FALSE
Diflunisal	Doxycycline	B.vulgatus	3265	TRUE
Efavirenz	Doxycycline	B.vulgatus	3138	NA
Diclazuril	Doxycycline	B.vulgatus	3117	NA
Triclosan	Doxycycline	B.uniformis	3066	FALSE
Clonixin Lysinate	Doxycycline	B.vulgatus	3061	NA
Meclofenamic acid sodium salt monohydrate	Doxycycline	B.vulgatus	3.01	NA

### Sheet: S5. Compounds
Chemical Name	Catalogue Nr.	Supplier
Azithromycin	75199-25MG	Sigma-Aldrich
Benzbromarone	B4099	TCI Deutschland GmbH
Celecoxib	C2816	TCI Deutschland GmbH
Dicumarol, 3,3′-Methylene-bis(4-hydroxycoumarin)	M1390-5G	Sigma-Aldrich
Diethylstilbestrol	D0526	TCI Deutschland GmbH
Diflunisal	sc-205649	Santa Cruz Biotechnology
Doxycycline hyclate	D9891-1G	Sigma-Aldrich
Erythromycin	E5389-1G	Sigma-Aldrich
Famprofazone	sc-235122	Santa Cruz Biotechnology
Hexestrol	LKT-H1894.1	Biomol GmbH
Iopanoic acid	I0300	TCI Deutschland GmbH
Lorglumide sodium salt	L109-50MG	Sigma-Aldrich
Losartan Potassium	L0232	TCI Deutschland GmbH
Prestwick chemical library		Prestwick Chemical Inc. (Illkirch, France)
Teicoplanin	T0578-100MG	Sigma-Aldrich
Tetracycline	87128-25G	Sigma-Aldrich
Tiratricol, 3,3',5-Triiodothyroacetic acid	sc-226208	Santa Cruz Biotechnology
Tolfenamic acid	sc-204918	Santa Cruz Biotechnology
Triclosan	72779-5G-F	Sigma-Aldrich
